# Validation of a high-performance liquid chromatography-tandem mass spectrometry immunopeptidomics assay for the identification of HLA class I ligands suitable for pharmaceutical therapies

**DOI:** 10.1101/821249

**Authors:** Michael Ghosh, Marion Gauger, Ana Marcu, Annika Nelde, Monika Denk, Heiko Schuster, Hans-Georg Rammensee, Stefan Stevanović

## Abstract

For more than two decades naturally presented, human leukocyte antigen (HLA)-restricted peptides (immunopeptidome) have been eluted and sequenced using liquid chromatography-tandem mass spectrometry (LC-MS/MS). Since, identified disease-associated HLA ligands have been characterized and evaluated as potential active substances. Treatments based on HLA-presented peptides have shown promising results in clinical application as personalized T cell-based immunotherapy. Peptide vaccination cocktails are produced as investigational medicinal products under GMP conditions. In order to support clinical trials based on HLA-presented tumor-associated antigens, in this study the sensitive LC-MS/MS HLA class I antigen identification pipeline was fully validated for our technical equipment according to the current US Food and Drug Administration (FDA) and European Medicines Agency (EMA) guidelines.

The immunopeptidomes of JY cells with or without spiked-in, isotope labeled peptides, of peripheral blood mononuclear cells of healthy volunteers as well as a chronic lymphocytic leukemia and a bladder cancer sample were reliably identified using a data-dependent acquisition method. As the LC-MS/MS pipeline is used for identification purposes, the validation parameters include accuracy, precision, specificity, limit of detection and robustness.
