## Supplemental Table S3 for "Validation of a high-performance liquid chromatography-tandem mass spectrometry immunopeptidomics assay for the identification of HLA class I ligands suitable for pharmaceutical therapies"

### Sheet: LOD_Specificity_Accuracy
Sequence	Replicate	labeled	Peptide content	MH+ [Da]	ΔM [ppm]	RT [min]
AIvDKVPSV	1	Isotope labeled synthetic peptide	1 fmol	933.564	-1.38838	45.6816
AIvDKVPSV	2	Isotope labeled synthetic peptide	1 fmol	933.564	-1.25762	45.5455
AIvDKVPSV	3	Isotope labeled synthetic peptide	10 fmol	933.564	-0.996105	45.4999
AIvDKVPSV	1	Isotope labeled synthetic peptide	100 fmol	933.564	-0.473076	45.4561
AIvDKVPSV	2	Isotope labeled synthetic peptide	100 fmol	933.564	-0.865348	45.8883
ALDEKvAEL	1	Isotope labeled synthetic peptide	1 fmol	993.55	-0.0233401	44.2352
ALDEKvAEL	2	Isotope labeled synthetic peptide	1 fmol	993.551	1.32815	43.7765
ALDEKvAEL	3	Isotope labeled synthetic peptide	1 fmol	993.551	1.69674	43.7039
ALDEKvAEL	3	Isotope labeled synthetic peptide	10 fmol	993.551	1.14386	43.6728
ALDEKvAEL	1	Isotope labeled synthetic peptide	100 fmol	993.55	0.40668	43.4339
ALDEKvAEL	2	Isotope labeled synthetic peptide	100 fmol	993.551	1.57387	43.8003
ALDEKvAEL	3	Isotope labeled synthetic peptide	100 fmol	993.55	0.160954	44.2684
AlKTGIVAK	1	Isotope labeled synthetic peptide	1 fmol	907.606	1.35676	21.1968
AlKTGIVAK	2	Isotope labeled synthetic peptide	1 fmol	907.605	0.213532	20.9471
AlKTGIVAK	3	Isotope labeled synthetic peptide	1 fmol	907.605	0.348029	20.775
AlKTGIVAK	3	Isotope labeled synthetic peptide	10 fmol	907.605	0.0117862	20.7287
AlKTGIVAK	1	Isotope labeled synthetic peptide	100 fmol	907.606	1.02051	20.9678
AlKTGIVAK	2	Isotope labeled synthetic peptide	100 fmol	907.606	1.08776	20.9628
AlREEEEGV	1	Isotope labeled synthetic peptide	1 fmol	1038.52	0.0196663	25.8627
AlREEEEGV	2	Isotope labeled synthetic peptide	1 fmol	1038.52	0.137209	25.654
AlREEEEGV	3	Isotope labeled synthetic peptide	1 fmol	1038.52	0.137209	25.5098
AlREEEEGV	3	Isotope labeled synthetic peptide	10 fmol	1038.52	-0.332962	25.1937
AlREEEEGV	1	Isotope labeled synthetic peptide	100 fmol	1038.52	0.0196663	26.3706
AlREEEEGV	2	Isotope labeled synthetic peptide	100 fmol	1038.52	0.137209	26.2653
AlREEEEGV	3	Isotope labeled synthetic peptide	100 fmol	1038.52	-0.0978766	26.8604
APDAKSFvL	1	Isotope labeled synthetic peptide	1 fmol	953.533	-0.0906846	49.4816
APDAKSFvL	2	Isotope labeled synthetic peptide	1 fmol	953.533	-0.154694	49.3119
APDAKSFvL	3	Isotope labeled synthetic peptide	1 fmol	953.533	-0.218704	49.1949
APDAKSFvL	3	Isotope labeled synthetic peptide	10 fmol	953.534	0.997475	49.567
APDAKSFvL	1	Isotope labeled synthetic peptide	100 fmol	953.533	-0.0266751	50.6225
APDAKSFvL	2	Isotope labeled synthetic peptide	100 fmol	953.534	0.0373343	50.3623
AvLPLTVAEVQK	1	Isotope labeled synthetic peptide	1 fmol	1273.78	0.124257	59.1295
AvLPLTVAEVQK	2	Isotope labeled synthetic peptide	1 fmol	1273.78	0.0284234	58.9435
AvLPLTVAEVQK	3	Isotope labeled synthetic peptide	1 fmol	1273.78	0.315924	58.7727
AvLPLTVAEVQK	2	Isotope labeled synthetic peptide	10 fmol	1273.78	0.603424	58.6261
AvLPLTVAEVQK	1	Isotope labeled synthetic peptide	100 fmol	1273.78	0.377242	58.9365
AvLPLTVAEVQK	2	Isotope labeled synthetic peptide	100 fmol	1273.78	0.664742	58.7391
AvLPLTVAEVQK	2	Isotope labeled synthetic peptide	100 fmol	1279.79	-0.17424	58.7537
AvLPLTVAEVQK	3	Isotope labeled synthetic peptide	100 fmol	1273.78	0.305367	58.9708
DGpSSAPATPTK	1	Isotope labeled synthetic peptide	1 fmol	1134.57	1.98416	21.2261
DGpSSAPATPTK	2	Isotope labeled synthetic peptide	1 fmol	1134.57	1.76898	21.1852
DGpSSAPATPTK	3	Isotope labeled synthetic peptide	1 fmol	1134.57	1.87657	21.0036
DGpSSAPATPTK	2	Isotope labeled synthetic peptide	10 fmol	1134.57	1.76898	21.2014
DGpSSAPATPTK	1	Isotope labeled synthetic peptide	100 fmol	1134.57	1.23102	19.903
DGpSSAPATPTK	2	Isotope labeled synthetic peptide	100 fmol	1134.57	2.19934	21.0547
DGpSSAPATPTK	3	Isotope labeled synthetic peptide	100 fmol	1134.57	1.87657	21.1269
DlIIKGISV	2	Isotope labeled synthetic peptide	0.1 fmol	964.615	0.288969	67.5217
DlIIKGISV	1	Isotope labeled synthetic peptide	1 fmol	964.615	-0.0274013	67.4006
DlIIKGISV	2	Isotope labeled synthetic peptide	1 fmol	964.615	-0.15395	67.6637
DlIIKGISV	3	Isotope labeled synthetic peptide	1 fmol	964.615	0.0991469	67.1968
DlIIKGISV	3	Isotope labeled synthetic peptide	10 fmol	964.615	-0.0274013	68.0337
DlIIKGISV	1	Isotope labeled synthetic peptide	100 fmol	964.615	0.225695	69.8047
DlIIKGISV	2	Isotope labeled synthetic peptide	100 fmol	964.615	-0.407046	69.6093
DLKEKKEvV	3	Isotope labeled synthetic peptide	10 fmol	1093.65	-0.0334371	16.2444
DLKEKKEvV	1	Isotope labeled synthetic peptide	100 fmol	1093.65	0.747884	16.3179
DLKEKKEvV	2	Isotope labeled synthetic peptide	100 fmol	1093.65	-0.0334371	16.7199
DLKEKKEvV	3	Isotope labeled synthetic peptide	100 fmol	1093.65	0.859501	16.2676
FLLpAGWIL	1	Isotope labeled synthetic peptide	100 fmol	1035.63	0.325054	106.625
FLLpAGWIL	2	Isotope labeled synthetic peptide	100 fmol	1035.63	0.560796	106.499
FLLpAGWIL	3	Isotope labeled synthetic peptide	100 fmol	1035.63	0.207183	106.529
FpHLPGKTF	2	Isotope labeled synthetic peptide	10 fmol	1049.58	0.205917	48.2899
FpHLPGKTF	3	Isotope labeled synthetic peptide	10 fmol	1049.58	0.205917	48.1201
FpHLPGKTF	1	Isotope labeled synthetic peptide	100 fmol	1049.58	0.903739	48.7646
FpHLPGKTF	2	Isotope labeled synthetic peptide	100 fmol	1049.58	0.438525	48.0609
FpHLPGKTF	3	Isotope labeled synthetic peptide	100 fmol	1049.58	0.322221	48.4216
FPHLPGKTFvY	1	Isotope labeled synthetic peptide	1 fmol	1311.71	-0.540105	59.1598
FPHLPGKTFvY	2	Isotope labeled synthetic peptide	1 fmol	1311.71	-0.330716	58.7694
FPHLPGKTFvY	3	Isotope labeled synthetic peptide	1 fmol	1311.71	-0.260919	58.8033
FPHLPGKTFvY	2	Isotope labeled synthetic peptide	10 fmol	1311.71	0.018266	58.9787
FPHLPGKTFvY	1	Isotope labeled synthetic peptide	100 fmol	1311.71	0.0880623	60.4916
FPHLPGKTFvY	2	Isotope labeled synthetic peptide	100 fmol	1311.71	-0.260919	58.2693
FPHLPGKTFvY	3	Isotope labeled synthetic peptide	100 fmol	1311.71	1.34439	58.4808
FpSLREAAL	1	Isotope labeled synthetic peptide	1 fmol	1009.57	-0.54396	56.9005
FpSLREAAL	2	Isotope labeled synthetic peptide	1 fmol	1009.57	-0.36259	56.9344
FpSLREAAL	3	Isotope labeled synthetic peptide	1 fmol	1009.57	-0.241677	56.7038
FpSLREAAL	3	Isotope labeled synthetic peptide	10 fmol	1009.57	0.000148888	56.4528
FpSLREAAL	1	Isotope labeled synthetic peptide	100 fmol	1009.57	0.362888	58.9625
FpSLREAAL	2	Isotope labeled synthetic peptide	100 fmol	1009.57	0.362888	56.4456
FpSLREAAL	3	Isotope labeled synthetic peptide	100 fmol	1009.57	0.181518	56.5295
FvYGEPREL	1	Isotope labeled synthetic peptide	1 fmol	1115.58	-0.197948	48.1364
FvYGEPREL	2	Isotope labeled synthetic peptide	1 fmol	1115.58	-0.307372	47.9427
FvYGEPREL	3	Isotope labeled synthetic peptide	1 fmol	1115.58	0.0208989	47.6553
FvYGEPREL	1	Isotope labeled synthetic peptide	100 fmol	1115.58	0.458593	48.3299
FvYGEPREL	2	Isotope labeled synthetic peptide	100 fmol	1115.58	0.0208989	49.0549
FvYGEPREL	3	Isotope labeled synthetic peptide	100 fmol	1115.58	0.349169	48.4172
FYFPTPTvL	1	Isotope labeled synthetic peptide	1 fmol	1090.59	1.61506	89.924
FYFPTPTvL	3	Isotope labeled synthetic peptide	1 fmol	1090.59	1.61506	89.8882
FYFPTPTvL	2	Isotope labeled synthetic peptide	10 fmol	1090.59	1.83892	89.9386
FYFPTPTvL	3	Isotope labeled synthetic peptide	10 fmol	1090.59	1.83892	89.6876
FYFPTPTvL	1	Isotope labeled synthetic peptide	100 fmol	1090.59	0.383819	91.8412
FYFPTPTvL	2	Isotope labeled synthetic peptide	100 fmol	1090.59	0.607681	90.8497
FYFPTPTvL	3	Isotope labeled synthetic peptide	100 fmol	1090.59	0.383819	91.0731
GlYDGREHSV	3	Isotope labeled synthetic peptide	10 fmol	1139.56	0.0897022	26.3355
GlYDGREHSV	1	Isotope labeled synthetic peptide	100 fmol	1139.56	0.0897022	26.6644
GlYDGREHSV	2	Isotope labeled synthetic peptide	100 fmol	1139.56	0.0897022	26.5766
GpSSAPATPTK	1	Isotope labeled synthetic peptide	1 fmol	1019.54	-0.453067	15.8769
GpSSAPATPTK	2	Isotope labeled synthetic peptide	1 fmol	1019.54	-0.333336	15.7893
GpSSAPATPTK	3	Isotope labeled synthetic peptide	1 fmol	1019.54	-0.213606	15.7528
GpSSAPATPTK	3	Isotope labeled synthetic peptide	10 fmol	1019.54	-0.333336	15.6866
GpSSAPATPTK	1	Isotope labeled synthetic peptide	100 fmol	1019.54	-0.572798	15.3549
GpSSAPATPTK	2	Isotope labeled synthetic peptide	100 fmol	1019.54	0.863971	15.8796
GpSSAPATPTK	3	Isotope labeled synthetic peptide	100 fmol	1019.54	-0.213606	16.9932
GTYvSSVPR	3	Isotope labeled synthetic peptide	10 fmol	971.519	0.0599033	29.6115
GTYvSSVPR	1	Isotope labeled synthetic peptide	100 fmol	971.519	-0.00292117	29.7397
GTYvSSVPR	2	Isotope labeled synthetic peptide	100 fmol	971.518	-0.631166	29.9349
GTYvSSVPR	3	Isotope labeled synthetic peptide	100 fmol	971.519	0.248377	29.9636
GvYDGEEHSV	1	Isotope labeled synthetic peptide	1 fmol	1097.48	1.10362	29.5259
GvYDGEEHSV	3	Isotope labeled synthetic peptide	1 fmol	1097.48	0.658713	29.1734
GvYDGEEHSV	1	Isotope labeled synthetic peptide	100 fmol	1097.48	0.213802	29.0286
GvYDGEEHSV	2	Isotope labeled synthetic peptide	100 fmol	1097.48	0.213802	29.0928
GvYDGEEHSV	3	Isotope labeled synthetic peptide	100 fmol	1097.48	0.102574	29.2376
GvYDGREHTV	3	Isotope labeled synthetic peptide	10 fmol	1138.55	0.356121	22.5665
GvYDGREHTV	1	Isotope labeled synthetic peptide	100 fmol	1138.55	0.248906	22.6685
GvYDGREHTV	2	Isotope labeled synthetic peptide	100 fmol	1138.55	0.356121	22.8597
HLTEvYPEL	3	Isotope labeled synthetic peptide	10 fmol	1106.58	0.99924	53.4834
HLTEvYPEL	1	Isotope labeled synthetic peptide	100 fmol	1106.58	1.55081	53.4639
HLTEvYPEL	2	Isotope labeled synthetic peptide	100 fmol	1106.58	0.557987	53.2412
HLTEvYPEL	3	Isotope labeled synthetic peptide	100 fmol	1106.58	0.447673	54.977
IPFSNPRvL	1	Isotope labeled synthetic peptide	1 fmol	1048.62	-0.269669	54.8798
IPFSNPRvL	2	Isotope labeled synthetic peptide	1 fmol	1048.62	-0.269669	54.7051
IPFSNPRvL	3	Isotope labeled synthetic peptide	1 fmol	1048.62	-0.153258	54.4256
IPFSNPRvL	1	Isotope labeled synthetic peptide	10 fmol	1048.62	0.195974	55.6409
IPFSNPRvL	2	Isotope labeled synthetic peptide	10 fmol	1048.62	0.195974	55.383
IPFSNPRvL	3	Isotope labeled synthetic peptide	10 fmol	1048.62	0.0795633	54.3698
IPFSNPRvL	1	Isotope labeled synthetic peptide	100 fmol	1048.62	0.195974	61.2056
IPFSNPRvL	2	Isotope labeled synthetic peptide	100 fmol	1048.62	-0.269669	54.2232
IPFSNPRvL	3	Isotope labeled synthetic peptide	100 fmol	1048.62	0.0795633	61.2386
ITDSAGHIlY	1	Isotope labeled synthetic peptide	1 fmol	1096.58	0.722022	44.5853
ITDSAGHIlY	2	Isotope labeled synthetic peptide	1 fmol	1096.58	0.610703	44.1826
ITDSAGHIlY	3	Isotope labeled synthetic peptide	1 fmol	1096.58	0.833342	44.1695
ITDSAGHIlY	2	Isotope labeled synthetic peptide	10 fmol	1096.57	-2.28361	44.3839
ITDSAGHIlY	1	Isotope labeled synthetic peptide	100 fmol	1096.58	0.722022	46.3469
ITDSAGHIlY	2	Isotope labeled synthetic peptide	100 fmol	1096.58	0.499383	46.3846
ITDSAGHIlY	3	Isotope labeled synthetic peptide	100 fmol	1096.58	0.610703	46.4388
KvLEHVVRV	1	Isotope labeled synthetic peptide	100 fmol	1084.69	-0.283209	31.1774
KvLEHVVRV	2	Isotope labeled synthetic peptide	100 fmol	1084.69	-0.05813	31.3528
KvLEHVVRV	3	Isotope labeled synthetic peptide	100 fmol	1084.69	-0.05813	30.9715
KvLEYVIKV	1	Isotope labeled synthetic peptide	1 fmol	1096.7	-0.163315	52.1304
KvLEYVIKV	2	Isotope labeled synthetic peptide	1 fmol	1096.7	-0.163315	51.7609
KvLEYVIKV	3	Isotope labeled synthetic peptide	1 fmol	1096.7	-0.052008	51.5322
KvLEYVIKV	2	Isotope labeled synthetic peptide	10 fmol	1096.7	-0.052008	51.9044
KvLEYVIKV	1	Isotope labeled synthetic peptide	100 fmol	1096.7	0.170606	53.0831
KvLEYVIKV	2	Isotope labeled synthetic peptide	100 fmol	1096.7	0.727139	51.8779
KvLEYVIKV	3	Isotope labeled synthetic peptide	100 fmol	1096.7	0.615833	52.4375
LAQpPSGQR	2	Isotope labeled synthetic peptide	1 fmol	959.53	0.103906	17.2399
LAQpPSGQR	3	Isotope labeled synthetic peptide	1 fmol	959.53	-0.27775	16.9748
LAQpPSGQR	1	Isotope labeled synthetic peptide	10 fmol	959.531	0.485562	17.0327
LAQpPSGQR	2	Isotope labeled synthetic peptide	10 fmol	959.531	0.612781	17.3366
LAQpPSGQR	3	Isotope labeled synthetic peptide	10 fmol	959.53	0.167516	16.9314
LAQpPSGQR	1	Isotope labeled synthetic peptide	100 fmol	959.53	0.167516	16.4723
LAQpPSGQR	2	Isotope labeled synthetic peptide	100 fmol	959.531	0.74	17.0648
LAQpPSGQR	3	Isotope labeled synthetic peptide	100 fmol	959.53	-0.214141	18.0524
lIHFLLLK	3	Isotope labeled synthetic peptide	10 fmol	1003.68	0.247833	63.5779
lIHFLLLK	1	Isotope labeled synthetic peptide	100 fmol	1003.68	0.55189	62.9725
lIHFLLLK	2	Isotope labeled synthetic peptide	100 fmol	1003.68	0.855947	63.3978
lIHFLLLK	3	Isotope labeled synthetic peptide	100 fmol	1003.68	0.55189	63.7217
LLpAGWIL	1	Isotope labeled synthetic peptide	100 fmol	888.559	0.790533	90.6238
LLpAGWIL	2	Isotope labeled synthetic peptide	100 fmol	888.559	0.790533	90.6295
LLpAGWIL	3	Isotope labeled synthetic peptide	100 fmol	888.559	0.653153	90.5234
LYLpKSWTI	2	Isotope labeled synthetic peptide	10 fmol	1126.65	-0.408571	70.6788
LYLpKSWTI	3	Isotope labeled synthetic peptide	10 fmol	1126.65	-0.516919	70.7533
LYLpKSWTI	1	Isotope labeled synthetic peptide	100 fmol	1126.65	-0.0835283	72.0195
LYLpKSWTI	2	Isotope labeled synthetic peptide	100 fmol	1126.65	-0.0835283	70.5541
LYLpKSWTI	3	Isotope labeled synthetic peptide	100 fmol	1126.65	0.133167	71.8731
NAvGVYAGR	3	Isotope labeled synthetic peptide	10 fmol	912.493	0.0540179	24.9697
NAvGVYAGR	1	Isotope labeled synthetic peptide	100 fmol	912.494	0.789789	24.773
NAvGVYAGR	2	Isotope labeled synthetic peptide	100 fmol	912.494	0.722901	25.1738
NAvGVYAGR	3	Isotope labeled synthetic peptide	100 fmol	912.494	0.789789	25.0917
NPKAFFSvL	1	Isotope labeled synthetic peptide	1 fmol	1028.58	-0.299797	65.9131
NPKAFFSvL	2	Isotope labeled synthetic peptide	1 fmol	1028.58	-0.0624401	65.5467
NPKAFFSvL	3	Isotope labeled synthetic peptide	1 fmol	1028.58	-0.0624401	65.5195
NPKAFFSvL	1	Isotope labeled synthetic peptide	10 fmol	1028.58	-0.0624401	65.4313
NPKAFFSvL	3	Isotope labeled synthetic peptide	10 fmol	1028.58	-0.181119	65.9917
NPKAFFSvL	1	Isotope labeled synthetic peptide	100 fmol	1028.58	0.293595	65.3169
NPKAFFSvL	2	Isotope labeled synthetic peptide	100 fmol	1028.58	0.64963	66.2215
NPKAFFSvL	3	Isotope labeled synthetic peptide	100 fmol	1028.58	-0.299797	65.2295
NPSvREFVL	1	Isotope labeled synthetic peptide	1 fmol	1066.59	0.0229941	55.5854
NPSvREFVL	2	Isotope labeled synthetic peptide	1 fmol	1066.59	0.0229941	55.3467
NPSvREFVL	3	Isotope labeled synthetic peptide	1 fmol	1066.59	0.0229941	55.2248
NPSvREFVL	3	Isotope labeled synthetic peptide	10 fmol	1066.59	0.251892	55.5888
NPSvREFVL	1	Isotope labeled synthetic peptide	100 fmol	1066.59	0.251892	55.956
NPSvREFVL	2	Isotope labeled synthetic peptide	100 fmol	1066.59	0.0229941	56.1404
NPSvREFVL	3	Isotope labeled synthetic peptide	100 fmol	1066.59	-0.320353	56.165
NTDSpLRY	1	Isotope labeled synthetic peptide	1 fmol	971.483	0.890083	32.6222
NTDSpLRY	2	Isotope labeled synthetic peptide	1 fmol	971.483	0.701603	32.3271
NTDSpLRY	3	Isotope labeled synthetic peptide	1 fmol	971.483	0.701603	32.3053
NTDSpLRY	3	Isotope labeled synthetic peptide	10 fmol	971.483	0.261816	32.1399
NTDSpLRY	1	Isotope labeled synthetic peptide	100 fmol	971.484	2.02096	32.5111
NTDSpLRY	2	Isotope labeled synthetic peptide	100 fmol	971.483	0.136162	32.1509
NTDSpLRY	3	Isotope labeled synthetic peptide	100 fmol	971.484	1.51835	32.4524
NvGGLIGTPK	1	Isotope labeled synthetic peptide	1 fmol	961.571	-0.190267	38.2693
NvGGLIGTPK	2	Isotope labeled synthetic peptide	1 fmol	961.571	-0.317216	38.0292
NvGGLIGTPK	3	Isotope labeled synthetic peptide	1 fmol	961.571	-0.190267	38.0491
NvGGLIGTPK	1	Isotope labeled synthetic peptide	100 fmol	961.571	0.00015632	38.8977
NvGGLIGTPK	2	Isotope labeled synthetic peptide	100 fmol	961.572	0.761849	38.0688
NvGGLIGTPK	3	Isotope labeled synthetic peptide	100 fmol	961.572	0.952272	38.3297
RlLDSVSRL	1	Isotope labeled synthetic peptide	10 fmol	1065.65	0.197204	47.5052
RlLDSVSRL	3	Isotope labeled synthetic peptide	10 fmol	1065.65	0.426304	46.7873
RlLDSVSRL	1	Isotope labeled synthetic peptide	100 fmol	1065.65	0.311754	47.5768
RlLDSVSRL	2	Isotope labeled synthetic peptide	100 fmol	1065.65	0.426304	47.4939
RlLDSVSRL	3	Isotope labeled synthetic peptide	100 fmol	1065.65	0.999055	47.2281
RpSGPGPEL	1	Isotope labeled synthetic peptide	1 fmol	915.491	-1.99672	29.5904
RpSGPGPEL	2	Isotope labeled synthetic peptide	1 fmol	915.491	-1.86338	29.1768
RpSGPGPEL	3	Isotope labeled synthetic peptide	1 fmol	915.491	-1.79671	29.1429
RpSGPGPEL	3	Isotope labeled synthetic peptide	10 fmol	915.491	-1.5967	29.1491
RpSGPGPEL	1	Isotope labeled synthetic peptide	100 fmol	915.493	0.136703	28.9339
RpSGPGPEL	2	Isotope labeled synthetic peptide	100 fmol	915.493	0.0700335	29.571
RpSGPGPEL	3	Isotope labeled synthetic peptide	100 fmol	915.493	0.0700335	29.1515
RSYHLQIvTK	1	Isotope labeled synthetic peptide	100 fmol	1250.73	0.83466	29.9349
RSYHLQIvTK	2	Isotope labeled synthetic peptide	100 fmol	1250.73	0.615061	30.1118
RSYHLQIvTK	3	Isotope labeled synthetic peptide	100 fmol	1250.73	0.468661	30.9115
RvRELAVAL	1	Isotope labeled synthetic peptide	10 fmol	1032.66	0.332306	42.1454
RvRELAVAL	3	Isotope labeled synthetic peptide	10 fmol	1032.66	0.0958863	41.8251
RvRELAVAL	1	Isotope labeled synthetic peptide	100 fmol	1032.66	-0.0223238	42.445
RvRELAVAL	2	Isotope labeled synthetic peptide	100 fmol	1032.66	-0.0223238	42.6682
RVYGGlTTK	1	Isotope labeled synthetic peptide	1 fmol	1001.59	1.08326	20.9487
RVYGGlTTK	2	Isotope labeled synthetic peptide	1 fmol	1001.59	0.656687	20.8048
RVYGGlTTK	3	Isotope labeled synthetic peptide	1 fmol	1001.59	0.351995	20.6257
RVYGGlTTK	2	Isotope labeled synthetic peptide	10 fmol	1001.59	0.595749	20.5053
RVYGGlTTK	1	Isotope labeled synthetic peptide	100 fmol	1001.59	2.54578	20.6801
RVYGGlTTK	2	Isotope labeled synthetic peptide	100 fmol	1001.59	0.961379	20.527
RVYGGlTTK	3	Isotope labeled synthetic peptide	100 fmol	1001.59	1.44889	21.0351
RYQAlFHDF	3	Isotope labeled synthetic peptide	1 fmol	1203.6	-0.456415	50.7423
RYQAlFHDF	3	Isotope labeled synthetic peptide	10 fmol	1203.6	0.659214	51.2093
RYQAlFHDF	1	Isotope labeled synthetic peptide	100 fmol	1203.6	1.0649	50.8405
RYQAlFHDF	2	Isotope labeled synthetic peptide	100 fmol	1203.6	0.760635	50.9163
RYQAlFHDF	3	Isotope labeled synthetic peptide	100 fmol	1203.6	0.659214	51.0302
SlLKFLAKV	1	Isotope labeled synthetic peptide	100 fmol	1025.68	0.364614	63.6753
SlLKFLAKV	2	Isotope labeled synthetic peptide	100 fmol	1025.68	-0.111441	65.0783
SlLKFLAKV	3	Isotope labeled synthetic peptide	100 fmol	1025.68	0.007573	63.6729
SlLQHLIGL	1	Isotope labeled synthetic peptide	1 fmol	1000.63	-0.015953	79.7783
SlLQHLIGL	2	Isotope labeled synthetic peptide	1 fmol	1000.63	0.472022	79.5939
SlLQHLIGL	3	Isotope labeled synthetic peptide	1 fmol	1000.63	-0.015953	79.6421
SlLQHLIGL	3	Isotope labeled synthetic peptide	10 fmol	1000.63	0.106041	79.4457
SlLQHLIGL	1	Isotope labeled synthetic peptide	100 fmol	1000.63	0.228035	81.3322
SlLQHLIGL	2	Isotope labeled synthetic peptide	100 fmol	1000.63	1.02099	79.3351
SlLQHLIGL	3	Isotope labeled synthetic peptide	100 fmol	1000.63	-0.381935	83.1877
SLNSNvYDV	1	Isotope labeled synthetic peptide	100 fmol	1016.49	0.0936065	48.5323
SLNSNvYDV	2	Isotope labeled synthetic peptide	100 fmol	1016.49	-0.0264832	48.5755
SPQGRvmTI	3	Isotope labeled synthetic peptide	10 fmol	1010.53	-0.438242	25.7661
SPQGRvmTI	1	Isotope labeled synthetic peptide	100 fmol	1010.53	0.105349	25.5966
SPQGRvmTI	2	Isotope labeled synthetic peptide	100 fmol	1010.53	0.165748	25.7468
SPQGRvmTI	3	Isotope labeled synthetic peptide	100 fmol	1010.53	0.286546	26.0303
SpSKAFASL	1	Isotope labeled synthetic peptide	1 fmol	913.502	-0.0289773	38.3581
SpSKAFASL	2	Isotope labeled synthetic peptide	1 fmol	913.502	-0.296235	37.8989
SpSKAFASL	3	Isotope labeled synthetic peptide	1 fmol	913.502	-0.162606	37.9266
SpSKAFASL	1	Isotope labeled synthetic peptide	100 fmol	913.503	1.10687	38.2046
SpSKAFASL	2	Isotope labeled synthetic peptide	100 fmol	913.503	0.83961	38.0733
SpSKAFASL	3	Isotope labeled synthetic peptide	100 fmol	913.502	-0.162606	40.314
SpSSILSTL	3	Isotope labeled synthetic peptide	10 fmol	910.513	0.276302	67.2753
SpSSILSTL	1	Isotope labeled synthetic peptide	100 fmol	910.513	0.812572	67.4876
SpSSILSTL	2	Isotope labeled synthetic peptide	100 fmol	910.512	0.00816625	68.052
SPSvSQLSVL	1	Isotope labeled synthetic peptide	1 fmol	1022.58	0.056855	64.539
SPSvSQLSVL	2	Isotope labeled synthetic peptide	1 fmol	1022.58	-0.122208	64.234
SPSvSQLSVL	3	Isotope labeled synthetic peptide	1 fmol	1022.58	-0.0625203	64.201
SPSvSQLSVL	3	Isotope labeled synthetic peptide	10 fmol	1022.58	0.534356	64.0663
SPSvSQLSVL	1	Isotope labeled synthetic peptide	100 fmol	1022.58	0.235918	63.9438
SPSvSQLSVL	2	Isotope labeled synthetic peptide	100 fmol	1022.58	-0.00283261	63.895
SvLADLVTTK	1	Isotope labeled synthetic peptide	1 fmol	1052.62	-0.315438	55.2547
SvLADLVTTK	2	Isotope labeled synthetic peptide	1 fmol	1052.62	-0.547374	54.8359
SvLADLVTTK	3	Isotope labeled synthetic peptide	1 fmol	1052.62	-0.315438	54.6196
SvLADLVTTK	2	Isotope labeled synthetic peptide	10 fmol	1052.62	0.264401	55.1542
SvLADLVTTK	1	Isotope labeled synthetic peptide	100 fmol	1052.62	-0.779309	54.6079
SvLADLVTTK	2	Isotope labeled synthetic peptide	100 fmol	1052.62	-0.19947	54.889
SvLADLVTTK	3	Isotope labeled synthetic peptide	100 fmol	1052.62	0.380368	55.0718
SVlNLVIVK	1	Isotope labeled synthetic peptide	1 fmol	991.663	0.118876	64.4083
SVlNLVIVK	2	Isotope labeled synthetic peptide	1 fmol	991.663	0.365069	64.0654
SVlNLVIVK	3	Isotope labeled synthetic peptide	1 fmol	991.663	0.241972	64.0231
SVlNLVIVK	1	Isotope labeled synthetic peptide	100 fmol	991.663	0.118876	64.8928
SVlNLVIVK	2	Isotope labeled synthetic peptide	100 fmol	991.663	1.10365	64.1998
SVlNLVIVK	3	Isotope labeled synthetic peptide	100 fmol	991.663	0.180424	64.9891
SvLTPLLLR	2	Isotope labeled synthetic peptide	10 fmol	1017.67	-0.0411346	66.3208
SvLTPLLLR	1	Isotope labeled synthetic peptide	100 fmol	1017.67	0.558619	66.899
SvLTPLLLR	2	Isotope labeled synthetic peptide	100 fmol	1017.67	0.978446	66.5891
SvLTPLLLR	3	Isotope labeled synthetic peptide	100 fmol	1017.67	0.618594	67.1192
TLHDQvHLL	3	Isotope labeled synthetic peptide	1 fmol	1081.6	0.346702	42.0473
TLHDQvHLL	2	Isotope labeled synthetic peptide	10 fmol	1081.6	0.233841	42.0842
TLHDQvHLL	3	Isotope labeled synthetic peptide	10 fmol	1081.6	0.00812047	41.8206
TLHDQvHLL	1	Isotope labeled synthetic peptide	100 fmol	1081.6	0.233841	41.9157
TLHDQvHLL	2	Isotope labeled synthetic peptide	100 fmol	1081.6	0.233841	42.9279
TlLKALLEI	1	Isotope labeled synthetic peptide	10 fmol	1020.68	-0.303266	82.0333
TlLKALLEI	3	Isotope labeled synthetic peptide	10 fmol	1020.68	-0.183669	81.9064
TlLKALLEI	1	Isotope labeled synthetic peptide	100 fmol	1020.68	-0.00427305	82.0451
TlLKALLEI	2	Isotope labeled synthetic peptide	100 fmol	1020.68	0.29472	81.0966
TlLKALLEI	3	Isotope labeled synthetic peptide	100 fmol	1020.68	0.115324	81.2152
TpLLLRGL	3	Isotope labeled synthetic peptide	10 fmol	888.592	0.915087	62.1143
TpLLLRGL	1	Isotope labeled synthetic peptide	100 fmol	888.592	0.777712	62.0792
TpLLLRGL	2	Isotope labeled synthetic peptide	100 fmol	888.592	1.12115	62.5128
TpLLLRGL	3	Isotope labeled synthetic peptide	100 fmol	888.592	0.846399	62.5883
TYQEvAQKF	1	Isotope labeled synthetic peptide	0.1 fmol	1119.57	0.869014	38.9221
TYQEvAQKF	1	Isotope labeled synthetic peptide	1 fmol	1119.57	-0.548416	38.8016
TYQEvAQKF	2	Isotope labeled synthetic peptide	1 fmol	1119.57	-0.875516	38.4921
TYQEvAQKF	3	Isotope labeled synthetic peptide	1 fmol	1119.57	-0.00325013	38.4333
TYQEvAQKF	1	Isotope labeled synthetic peptide	100 fmol	1119.57	-0.00325013	39.3882
TYQEvAQKF	2	Isotope labeled synthetic peptide	100 fmol	1119.57	0.323849	38.3867
TYQEvAQKF	3	Isotope labeled synthetic peptide	100 fmol	1119.57	-0.112283	39.4875
TYSEKTTlF	1	Isotope labeled synthetic peptide	1 fmol	1096.57	2.40053	44.3239
TYSEKTTlF	2	Isotope labeled synthetic peptide	1 fmol	1096.56	-1.16173	44.0054
TYSEKTTlF	3	Isotope labeled synthetic peptide	1 fmol	1096.56	-1.16173	43.9443
TYSEKTTlF	1	Isotope labeled synthetic peptide	100 fmol	1096.56	0.842042	43.7759
TYSEKTTlF	2	Isotope labeled synthetic peptide	100 fmol	1096.56	0.50808	43.8329
TYSEKTTlF	3	Isotope labeled synthetic peptide	100 fmol	1096.57	3.40241	43.9814
VLLAGFKpPL	1	Isotope labeled synthetic peptide	1 fmol	1060.68	0.62905	72.0754
VLLAGFKpPL	2	Isotope labeled synthetic peptide	1 fmol	1060.68	0.513963	71.4861
VLLAGFKpPL	3	Isotope labeled synthetic peptide	1 fmol	1060.68	0.744136	71.5784
VLLAGFKpPL	1	Isotope labeled synthetic peptide	100 fmol	1060.68	0.283789	74.3161
VLLAGFKpPL	2	Isotope labeled synthetic peptide	100 fmol	1060.68	0.283789	74.1506
VLLAGFKpPL	3	Isotope labeled synthetic peptide	100 fmol	1060.68	0.513963	72.1149
vLVDQSWVL	2	Isotope labeled synthetic peptide	10 fmol	1064.6	0.0432177	80.5448
vLVDQSWVL	3	Isotope labeled synthetic peptide	10 fmol	1064.6	0.157881	80.4587
vLVDQSWVL	1	Isotope labeled synthetic peptide	100 fmol	1064.6	-0.300771	80.8601
vLVDQSWVL	2	Isotope labeled synthetic peptide	100 fmol	1064.6	-0.186108	81.1356
vLVDQSWVL	3	Isotope labeled synthetic peptide	100 fmol	1064.6	0.387206	80.75
vLYGPAGLGK	1	Isotope labeled synthetic peptide	100 fmol	980.582	0.992648	42.8437
vLYGPAGLGK	2	Isotope labeled synthetic peptide	100 fmol	980.581	0.494698	43.0344
vLYGPAGLGK	3	Isotope labeled synthetic peptide	100 fmol	980.581	0.183479	43.3744
vLYPVPLESY	1	Isotope labeled synthetic peptide	1 fmol	1185.64	0.23958	76.8065
vLYPVPLESY	2	Isotope labeled synthetic peptide	1 fmol	1185.64	0.23958	76.5786
vLYPVPLESY	3	Isotope labeled synthetic peptide	1 fmol	1185.64	0.342537	76.7961
vLYPVPLESY	1	Isotope labeled synthetic peptide	100 fmol	1185.65	1.68098	76.9219
vLYPVPLESY	2	Isotope labeled synthetic peptide	100 fmol	1185.64	0.754365	76.3548
vLYPVPLESY	3	Isotope labeled synthetic peptide	100 fmol	1185.64	0.754365	77.2211
vWSDVTPLTF	3	Isotope labeled synthetic peptide	10 fmol	1170.61	-0.0537299	83.7325
vWSDVTPLTF	1	Isotope labeled synthetic peptide	100 fmol	1170.61	0.571947	83.5847
vWSDVTPLTF	2	Isotope labeled synthetic peptide	100 fmol	1170.61	-0.0537299	84.1618
vWSDVTPLTF	3	Isotope labeled synthetic peptide	100 fmol	1170.61	0.259108	83.6397
vYVVGTAHF	1	Isotope labeled synthetic peptide	1 fmol	998.534	-0.0303043	49.8413
vYVVGTAHF	2	Isotope labeled synthetic peptide	1 fmol	998.534	0.27532	49.5966
vYVVGTAHF	3	Isotope labeled synthetic peptide	1 fmol	998.534	-0.0914291	49.5093
vYVVGTAHF	2	Isotope labeled synthetic peptide	10 fmol	998.535	1.00882	49.7454
vYVVGTAHF	3	Isotope labeled synthetic peptide	10 fmol	998.535	0.947691	49.6216
vYVVGTAHF	1	Isotope labeled synthetic peptide	100 fmol	998.534	0.214195	50.5101
vYVVGTAHF	2	Isotope labeled synthetic peptide	100 fmol	998.534	0.580943	50.0857
vYVVGTAHF	3	Isotope labeled synthetic peptide	100 fmol	998.534	0.15307	50.6373
YLLPAIvHI	1	Isotope labeled synthetic peptide	1 fmol	1044.65	-1.38807	77.8498
YLLPAIvHI	2	Isotope labeled synthetic peptide	1 fmol	1044.65	-1.15437	77.6057
YLLPAIvHI	3	Isotope labeled synthetic peptide	1 fmol	1044.65	-1.15437	77.7109
YLLPAIvHI	1	Isotope labeled synthetic peptide	10 fmol	1044.65	-0.803805	78.2133
YLLPAIvHI	3	Isotope labeled synthetic peptide	10 fmol	1044.65	-0.803805	78.4282
YLLPAIvHI	1	Isotope labeled synthetic peptide	100 fmol	1044.65	-0.686952	78.2749
YLLPAIvHI	2	Isotope labeled synthetic peptide	100 fmol	1044.65	0.0141662	77.961
YLLPAIvHI	3	Isotope labeled synthetic peptide	100 fmol	1044.65	-0.336393	78.9853
