## Supplemental Table S4 for "Validation of a high-performance liquid chromatography-tandem mass spectrometry immunopeptidomics assay for the identification of HLA class I ligands suitable for pharmaceutical therapies"

### Sheet: Specificity_labelled peptides
Replicate	Replicate 1			Replicate 2			Replicate 3			Replicate 1			Replicate 2			Replicate 3
Natural/labeled	Natural peptide			Natural peptide			Natural peptide			Isotope labeled synthetic peptide			Isotope labeled synthetic peptide			Isotope labeled synthetic peptide
Peptide content	100 fmol			100 fmol			100 fmol			100 fmol			100 fmol			100 fmol
Sequence	MH+ [Da]	ΔM [ppm]	RT	MH+ [Da]	ΔM [ppm]	RT	MH+ [Da]	ΔM [ppm]	RT	MH+ [Da]	ΔM [ppm]	RT	MH+ [Da]	ΔM [ppm]	RT	MH+ [Da]	ΔM [ppm]	RT
AIVDKVPSV	927.552	1.25095	45.5465	927.551	0.000705318	45.7657	927.551	0.0665078	45.1884	933.564	-0.473076	45.4561	933.564	-0.865348	45.8883	933.564	-0.538454	45.8499
SPQGRVmTI	1004.52	0.910853	25.7945	1004.52	0.424769	25.7864	1004.52	0.364009	25.9329	1010.53	0.105349	25.5966	1010.53	0.165748	25.7468	1010.53	0.286546	26.0303
RPSGPGPEL	909.48	1.29503	28.9897	909.48	1.36214	29.1667	909.48	1.36214	29.1559	915.493	0.136703	28.9339	915.493	0.0700335	29.571	915.493	0.0700335	29.1515
YLLPAIVHI	1038.64	1.90921	77.5769	1038.64	2.02674	77.5821	1038.64	2.14427	77.5819	1044.65	-0.686952	78.2749	1044.65	0.0141662	77.961	1044.65	-0.336393	78.9853
KVLEYVIKV	1090.69	1.75223	51.4438	1090.69	1.64031	51.3833	1090.69	1.41647	51.9483	1096.7	0.170606	53.0831	1096.7	0.727139	51.8779	1096.7	0.615833	52.4375
SPSSILSTL	904.5	1.10454	67.52	904.5	1.10454	67.3484	904.499	0.69966	67.3544	910.513	0.812572	67.4876	910.512	0.00816625	68.052	910.513	0.343335	67.9551

### Sheet: Top five product ions
Sequence	Product Ion	Natural/ labeled	Replicate 1	Replicate 2	Replicate 3
AIVDKVPSV	n/a	labeled	157.134	157.133	157.134
AIVDKVPSV	y3+	labeled	302.171	302.171	302.171
AIVDKVPSV	b6+	labeled	632.402	632.401	632.401
AIVDKVPSV	y6+	labeled	644.362	644.361	644.362
AIVDKVPSV	y7+	labeled	749.444	749.443	749.444
AIVDKVPSV	n/a	natural	157.134	157.134	157.134
AIVDKVPSV	y3+	natural	302.171	302.171	302.171
AIVDKVPSV	b6+	natural	626.389	626.389	626.389
AIVDKVPSV	y6+	natural	644.361	644.362	644.361
AIVDKVPSV	y7+	natural	743.43	743.43	743.43
KVLEYVIKV	n/a	labeled	499.32	499.32	499.32
KVLEYVIKV	b6+	labeled	738.443	738.443	738.443
KVLEYVIKV	b7+	labeled	851.527	851.527	851.527
KVLEYVIKV	y7+	labeled	863.524	863.524	863.523
KVLEYVIKV	y8+	labeled	968.606	968.606	968.606
KVLEYVIKV	n/a	natural	496.313	496.313	496.312
KVLEYVIKV	b6+	natural	732.429	732.429	732.429
KVLEYVIKV	b7+	natural	845.513	845.513	845.513
KVLEYVIKV	y7+	natural	863.524	863.524	863.523
KVLEYVIKV	y8+	natural	962.592	962.592	962.592
RPSGPGPEL	b2+	labeled	260.175	260.175	260.175
RPSGPGPEL	b8++	labeled	392.703	392.703	392.703
RPSGPGPEL	b6+	labeled	558.303	558.303	558.303
RPSGPGPEL	y7+	labeled	656.325	656.325	656.325
RPSGPGPEL	b8+	labeled	784.399	784.398	784.398
RPSGPGPEL	b2+	natural	254.161	254.161	254.161
RPSGPGPEL	b8++	natural	389.696	389.695	389.696
RPSGPGPEL	b6+	natural	552.289	552.289	552.289
RPSGPGPEL	y7+	natural	656.325	656.325	656.326
RPSGPGPEL	b8+	natural	778.385	778.384	778.385
SPQGRVmTI	y7++ -H2O	labeled	404.722	404.722	404.722
SPQGRVmTI	y8++	labeled	462.254	462.254	462.254
SPQGRVmTI	n/a	labeled	473.771	473.77	473.77
SPQGRVmTI	y6+	labeled	698.389	698.39	698.39
SPQGRVmTI	b7+	labeled	778.391	778.391	778.391
SPQGRVmTI	y7++ -H2O	natural	401.715	401.715	401.715
SPQGRVmTI	y8++	natural	459.247	459.248	459.248
SPQGRVmTI	n/a	natural	470.763	470.764	470.764
SPQGRVmTI	y6+	natural	692.376	692.376	692.376
SPQGRVmTI	b7+	natural	772.377	772.377	772.377
SPSSILSTL	y3+	labeled	320.181	320.181	320.181
SPSSILSTL	y4+	labeled	433.266	433.266	433.266
SPSSILSTL	n/a	labeled	437.749	437.749	437.749
SPSSILSTL	b6+	labeled	591.338	591.338	591.338
SPSSILSTL	b8+	labeled	779.418	779.418	779.418
SPSSILSTL	y3+	natural	320.181	320.181	320.181
SPSSILSTL	y4+	natural	433.266	433.266	433.266
SPSSILSTL	n/a	natural	434.742	434.742	434.742
SPSSILSTL	b6+	natural	585.324	585.324	585.324
SPSSILSTL	b8+	natural	773.404	773.404	773.404
YLLPAIVHI	n/a	labeled	249.16	249.16	249.16
YLLPAIVHI	b2+	labeled	277.154	277.154	277.154
YLLPAIVHI	b3+	labeled	390.239	390.239	390.239
YLLPAIVHI	y6+	labeled	655.417	655.417	655.417
YLLPAIVHI	y7+	labeled	768.502	768.501	768.501
YLLPAIVHI	n/a	natural	249.16	249.16	249.16
YLLPAIVHI	b2+	natural	277.154	277.154	277.154
YLLPAIVHI	b3+	natural	390.239	390.238	390.239
YLLPAIVHI	y6+	natural	649.404	649.403	649.404
YLLPAIVHI	y7+	natural	762.488	762.487	762.488
