## Supplemental Table S6 for "Validation of a high-performance liquid chromatography-tandem mass spectrometry immunopeptidomics assay for the identification of HLA class I ligands suitable for pharmaceutical therapies"

### Sheet: Specificity_Primary samples
Primary samples	BC			BC			BC			CLL			CLL			CLL			PBMC			PBMC			PBMC
Replicate	Replicate 1			Replicate 2			Replicate 3			Replicate 1			Replicate 2			Replicate 3			Replicate 1			Replicate 2			Replicate 3
Sequence	MH+ [Da]	ΔM [ppm]	RT	MH+ [Da]	ΔM [ppm]	RT	MH+ [Da]	ΔM [ppm]	RT	MH+ [Da]	ΔM [ppm]	RT	MH+ [Da]	ΔM [ppm]	RT	MH+ [Da]	ΔM [ppm]	RT	MH+ [Da]	ΔM [ppm]	RT	MH+ [Da]	ΔM [ppm]	RT	MH+ [Da]	ΔM [ppm]	RT
AIVDKVPSV	n.a.	n.a.	n.a.	n.a.	n.a.	n.a.	n.a.	n.a.	n.a.	927.551	0.39552	44.4238	927.551	-0.459912	43.9725	927.551	0.0665078	44.2591	927.551	-0.13	44.15	927.551	0.2	44.4	927.551	-0.26	44.24
SLLQHLIGL	993.609	-0.432854	81.7806	993.61	1.28712	81.8203	993.609	-0.248571	81.9348	n.a.	n.a.	n.a.	n.a.	n.a.	n.a.	n.a.	n.a.	n.a.	n.a.	n.a.	n.a.	n.a.	n.a.	n.a.	n.a.	n.a.	n.a.
YLLPAIVHI	n.a.	n.a.	n.a.	n.a.	n.a.	n.a.	n.a.	n.a.	n.a.	1038.64	1.32157	77.2988	1038.64	0.968979	76.8557	1038.64	0.616391	77.427	1038.63	0.26	81.28	1038.63	0.03	80.82	1038.64	0.62	81.42

### Sheet: Top five product ions
Sample	Sequence	Natural/ labelled	Replicate	y7+	b6+	y6+	y3+	b2+
CLL	AIVDKVPSV	natural	1	743.429	626.388	644.361	302.17	185.128
CLL	AIVDKVPSV	natural	2	743.429	626.388	644.361	302.17	185.128
CLL	AIVDKVPSV	natural	3	743.429	626.387	644.36	302.17	185.128
PBMC	AIVDKVPSV	natural	1	743.43	626.389	644.361	302.171	185.128
PBMC	AIVDKVPSV	natural	2	743.43	626.389	644.361	302.171	185.128
PBMC	AIVDKVPSV	natural	3	743.43	626.388	644.361	302.171	185.128
Sample	Sequence	Natural/ labelled	Replicate	y6+	y7+	b2+	b3+	y7++
CLL	YLLPAIVHI	natural	1	649.402	762.486	277.154	390.238	381.746
CLL	YLLPAIVHI	natural	2	649.403	762.487	277.154	390.238	381.747
CLL	YLLPAIVHI	natural	3	649.402	762.486	277.154	390.238	381.746
PBMC	YLLPAIVHI	natural	1	649.403	762.487	277.154	390.238	381.747
PBMC	YLLPAIVHI	natural	2	649.403	762.487	277.154	390.238	381.747
PBMC	YLLPAIVHI	natural	3	649.403	762.487	277.154	390.238	381.747
Sample	Sequence	Natural/ labelled	Replicate	b7+	y2+	y7+	y7++	b8+
BC	SLLQHLIGL	natural	1	805.493	189.123	793.493	397.25	862.517
BC	SLLQHLIGL	natural	2	805.493	189.123	793.492	397.249	862.511
BC	SLLQHLIGL	natural	3	805.493	189.123	793.494	397.251	862.516
JY	SLLQHLIGL	labeled	1	812.51	189.123	793.493	397.25	869.532
JY	SLLQHLIGL	labeled	2	812.51	189.123	793.493	397.25	869.532
JY	SLLQHLIGL	labeled	3	812.51	189.123	793.493	397.25	869.533
