## Supplemental Table S7 for "Validation of a high-performance liquid chromatography-tandem mass spectrometry immunopeptidomics assay for the identification of HLA class I ligands suitable for pharmaceutical therapies"

### Sheet: Specificity_Primary samples
	JY			JY			JY
Replicate	Replicate 1			Replicate 2			Replicate 3
Sequence	MH+ [Da]	ΔM [ppm]	RT	MH+ [Da]	ΔM [ppm]	RT	MH+ [Da]	ΔM [ppm]	RT
AIVDKVPSV	927.551	-0.1309	43.3556	927.551	-0.1309	43.4671	927.55	-0.723122	43.8147
SPQGRVmTI	1004.52	-1.27653	27.1349	1004.52	-0.729681	27.3854	1004.52	-0.911963	28.0914
RPSGPGPEL	909.478	-1.25515	29.8203	909.479	-0.11428	30.72	909.478	-0.986712	30.9912
YLLPAIVHI	1038.63	-0.206316	70.6264	1038.63	0.146273	69.094	1038.63	-0.558905	71.7908
KVLEYVIKV	1090.69	-1.1577	46.1842	1090.69	-0.486174	46.6665	1090.69	-1.38154	47.565
SPSSILSTL	904.498	-0.177574	63.0164	904.498	-0.312533	62.7795	904.498	-0.380013	63.2717

### Sheet: Top five product ions
Sample	Sequence	Natural/ labelled	Replicate	b2+	y3+	b6+	y6+	y7+
JY	AIVDKVPSV	natural	1	185.158	302.36	626.557	644.513	743.529
JY	AIVDKVPSV	natural	2	185.171	302.27	626.484	644.444	743.467
JY	AIVDKVPSV	natural	3	185.09	302.219	626.404	644.412	743.415
Sample	Sequence	Natural/ labelled	Replicate	y7++ -H2O	b8++ -H2O	y8++	y6+	b7+
JY	SPQGRVmTI	natural	1	401.947	428.486	459.495	692.525	772.539
JY	SPQGRVmTI	natural	2	401.911	428.57	459.359	692.495	772.5
JY	SPQGRVmTI	natural	3	401.943	428.395	459.439	692.407	772.372
Sample	Sequence	Natural/ labelled	Replicate	b2+	b8++ -H2O	b8++	b6+	b8+
JY	RPSGPGPEL	natural	1	254.287	380.952	389.987	552.366	778.542
JY	RPSGPGPEL	natural	2	254.262	380.729	389.947	552.437	778.549
JY	RPSGPGPEL	natural	3	254.191	380.922	389.851	552.33	778.414
Sample	Sequence	Natural/ labelled	Replicate	b2+	Y7++	b3+	y6+	y7+
JY	YLLPAIVHI	natural	1	277.213	381.81	390.283	649.45	762.533
JY	YLLPAIVHI	natural	2	277.198	381.889	390.273	649.435	762.588
JY	YLLPAIVHI	natural	3	277.208	381.808	390.222	649.432	762.502
Sample	Sequence	Natural/ labelled	Replicate	b6+	b7+ -NH3	b7+	y7+	y8+
JY	KVLEYVIKV	natural	1	732.523	828.652	845.62	863.542	962.682
JY	KVLEYVIKV	natural	2	732.591	828.505	845.563	863.564	962.577
JY	KVLEYVIKV	natural	3	732.365	828.553	845.497	863.471	962.563
Sample	Sequence	Natural/ labelled	Replicate	b6++ -H2O	y3+	b5+	b6+	b8+
JY	SPSSILSTL	natural	1	284.222	320.192	472.25	585.456	773.424
JY	SPSSILSTL	natural	2	284.277	320.169	472.237	585.376	773.545
JY	SPSSILSTL	natural	3	284.137	320.246	472.334	585.341	773.336
